# An Atlas of Protein Phosphorylation Dynamics During Interferon Signaling

**DOI:** 10.1101/2024.06.28.601147

**Authors:** Idoia Busnadiego, Marie Lork, Sonja Fernbach, Samira Schiefer, Nikos Tsolakos, Benjamin G. Hale

## Abstract

Interferons (IFNs, types I-III) have pleiotropic functions in promoting antiviral and anti-tumor responses, as well as in modulating inflammation. Dissecting the signaling mechanisms elicited by different IFNs is therefore critical to understand their phenotypes. Here, we use mass spectrometry to investigate the early temporal dynamics of cellular protein phosphorylation in response to stimulation with IFNα2, IFNβ, IFNω, IFNγ, and IFNλ1, representing all IFN types. We report an atlas of over 700 common or unique phosphorylation events reprogrammed by these IFNs, revealing both previously known and uncharacterized modifications. Functional screening and mechanistic studies identify that several factors differentially-modified in response to IFNs contribute to host antiviral responses, either directly or by supporting IFN-stimulated gene or protein production. Among these, phosphorylation of PLEKHG3 at serine-1081 creates a phospho-regulated binding motif for the docking of 14-3-3 proteins, and together these factors contribute to coordinating efficient IFN-stimulated gene expression independent of early JAK/STAT signaling. Our findings map the global phosphorylation landscapes regulated by IFN types I, II, and III, and provide a key resource to explore their functional consequences.
