## Supplementary material for "An Atlas of Protein Phosphorylation Dynamics During Interferon Signaling": Dataset EV4

### Sheet: VSV-GFP
	GFP (%)
Time (hpi)	siCtrl		siCtrl + IFNα2		siIRF9		siIRF9 + IFNα2
	replicate 1	replicate 2	replicate 1	replicate 2	replicate 1	replicate 2	replicate 1	replicate 2
0	0.0022175	0	0	0	0	0	0	0
2	0	0	0	0	0	0	0	0
4	0.0017545	0	0	0	0.005657	0.0118575	0	0
6	0.007343	0.0060285	0	0	0.034607	0.031416	0	0
8	0.137663	0.100409	0	0	0.412449	0.32421	0.0593135	0.0486555
10	0.84918	0.855637	0	0	2.35543	1.72996	0.331464	0.243039
12	3.34749	3.11818	0	0	8.0117	5.71145	1.21703	0.97058
14	11.1334	9.2919	0	0	26.4448	17.9001	3.43497	2.82365
16	34.6828	29.5609	0	0	49.3936	41.5652	10.6076	8.73216
18	53.4093	49.9677	0	0.006166	58.9191	56.8002	29.7852	25.446
20	61.357	59.3234	0	0.0096115	62.3852	63.3688	48.8478	46.1659
22	64.7751	63.4518	0.0052375	0.011483	63.4579	65.2764	58.1845	57.3605
24	66.7664	65.7162	0.0094165	0.011123	64.756	67.1598	61.9322	61.684

### Sheet: IAV-Ren
	Luminescence (RLU)
Time (hpi)	siCtrl		siCtrl + IFNα2		siIRF9		siIRF9 + IFNα2
	replicate 1	replicate 2	replicate 1	replicate 2	replicate 1	replicate 2	replicate 1	replicate 2
1	120	140	100	140	80	160	160	60
3	340	260	200	200	300	240	240	260
5	1820	1820	360	380	2380	1560	1200	1200
7	38440	34080	800	800	43980	32660	20300	23660
9	192780	182900	3940	4120	208600	180500	115540	122920
11	336300	327740	9760	11260	358200	336520	229520	233980
12	339440	329740	10700	11960	355640	332820	225980	234480

### Sheet: ISRE-GFP
	GFP (%)
Time (h)	siCtrl		siCtrl + IFNα2		siIRF9		siIRF9 + IFNα2
	replicate 1	replicate 2	replicate 1	replicate 2	replicate 1	replicate 2	replicate 1	replicate 2
0	8.70439	8.54065	8.51347	8.56058	8.45204	8.73228	8.48547	8.59734
2	7.97395	8.06604	8.14298	8.40554	7.86058	8.30125	8.11308	7.98283
4	7.94879	8.00002	7.99165	7.94259	7.80868	8.24882	8.2277	8.03223
6	7.899	7.97692	7.91295	8.12118	7.79428	8.37742	8.11372	7.83694
8	7.7285	7.86762	8.5272	8.74147	7.70245	8.48577	7.94606	7.74976
10	7.93774	7.67844	10.1766	10.3745	7.58859	8.31151	7.88766	7.7107
12	7.55138	7.60876	12.7984	12.904	7.66855	8.06494	7.68815	7.78226
14	7.57685	7.40899	16.5268	16.4707	7.36587	8.00957	7.71983	7.53694
16	7.42564	7.40492	20.5503	20.4911	7.20553	7.79426	7.57844	7.57199
18	7.54554	7.41068	24.6352	24.7182	7.16374	7.81639	7.85837	7.8339
20	7.54816	7.15238	29.2263	29.5098	7.16999	7.92451	7.73199	7.77163
22	7.45793	7.23851	33.6481	33.4638	7.10267	7.84675	7.62529	7.72883
24	7.32289	7.20619	37.5715	37.6679	6.98373	7.57973	7.4422	7.91036
26	7.33717	7.08266	41.473	41.5407	6.90788	7.63656	7.63432	7.84882
28	7.04075	7.05076	45.0854	45.2572	7.08789	7.42472	7.55834	8.01812
30	7.25314	7.0599	48.6919	48.772	6.7862	7.44165	7.64299	7.91289
32	7.38958	7.24849	52.0914	52.1153	7.02177	7.39592	7.50724	8.09153
34	7.2997	6.97048	55.3127	55.5127	6.85597	7.43279	7.69314	8.37343
36	7.23521	7.11848	58.0207	58.4154	6.7227	7.39475	7.86799	8.63205
38	7.47211	7.03679	60.7931	61.4204	6.87417	7.58457	8.0391	9.1476
40	7.41146	7.20042	63.6944	64.0467	6.6876	7.4215	8.5842	9.39142
42	7.52689	7.14295	66.0338	66.2798	6.768	7.54727	8.63311	9.66616
44	7.71754	7.25682	67.9458	68.343	6.77429	7.41837	8.6869	10.0137
46	7.6257	7.4479	69.8017	69.995	6.73379	7.57446	9.12608	10.5057
48	7.54742	7.6257	71.9517	72.0574	6.83397	7.66886	9.19677	11.3237
50	7.80072	7.36713	73.4111	73.5046	6.78771	7.83614	9.75008	11.5714
52	8.24221	7.80459	74.7546	75.2324	7.0647	7.81618	10.0746	12.4353
54	8.46256	8.09905	76.2885	76.3216	6.89914	7.72925	10.4184	12.9398
56	8.93692	8.35338	77.5112	77.9867	6.93182	7.96682	10.9916	13.3233
58	9.11994	8.45679	78.8345	79.0127	7.01749	7.82638	11.2323	13.8203
60	9.42455	8.54004	80.0244	80.1323	7.14799	7.79007	11.9136	14.6585
62	9.59746	9.03035	80.965	81.1012	7.21803	8.09407	12.221	15.388
64	10.1298	8.76986	81.952	81.9751	7.25014	7.97486	12.5855	16.4009
66	9.35885	9.22618	82.8085	83.1068	7.46738	8.93245	13.2772	16.6194
68	10.2295	9.45306	83.7175	83.8271	7.38874	8.32551	13.7412	17.7887
70	10.1699	9.97049	84.2961	84.6983	7.40853	8.68419	14.2272	18.2958
72	10.7209	10.036	85.1909	85.6672	7.32171	9.30611	15.4481	19.1458
