## Supplementary material for "An Atlas of Protein Phosphorylation Dynamics During Interferon Signaling": Dataset EV5

### Sheet: qPCR primers
	qPCR primers
	Gene Name	Fw/Rv	Primer sequence
	GAPDH	Fw	CTGGCGTCTTCACCACCATGG
	GAPDH	Rv	CATCACGCCACAGTTTCCCGG
	STAT1	Fw	GGCACGCACACAAAAGTGAT
	STAT1	Rv	TTGGAGATCACCACAACGGG
	MX1	Fw	AGACAAGGTTGTGGACGTGG
	MX1	Rv	TTCCTCCAGCAGATCCCTGA
	RIGI	Fw	TGCAAGCTGTGTGCTTCTCT
	RIGI	Rv	TCCTGAAAAACTTCTGGGGCT
	IRF9	Fw	AGGTCCAGCTGTCTGGAAGA
	IRF9	Rv	ATGGCATCCTCTTCCTCCTT
	PLEKHG3	Fw	CTCAGCCCCTTCAGAGAGC
	PLEKHG3	Rv	CACCCCAGGGAGATTCGAG
	ISG15	Fw	TGTCGGTGTCAGAGCTGAAG
	ISG15	Rv	GCCCTTGTTATxCCTCACCA
	IFIT1	Fw	CTGTGGTAGGCTCTGCTTCC
	IFIT1	Rv	CCACCACACCCAGCTAAGTT
	IFIT2	Fw	ACTGCAACCATGAGTGAGAAC
	IFIT2	Rv	GATAGGCCAGTAGGTTGCACA
	RSAD2	Fw	CCCCAACCAGCGTCAACTAT
	RSAD2	Rv	TGATCTTCTCCATACCAGCTTCC
	IFITM3	Fw	ATGTCGTCTGGTCCCTGTTC
	IFITM3	Rv	GGGATGACGATGAGCAGAAT
	NFKBIA	Fw	AGAACAACCTGCAGCAGACTC
	NFKBIA	Rv	GGACTGAGTCAGGACTCCCA

### Sheet: siRNAs
	siRNAs
		Target	Target sequence
	Controls	Ctrl (si1777)	AAGCGTTCGTCCTATGATCGA
		ISGF3G (IRF9)	CAACAAGAGTTCTGAATTTAA
		IFNAR2	CAAGTTAATTCCAAACACGAA
	Screen	ABCC3	GTCGCTGATCTTACAACACTA
		ABCC3	TGGGATCATGGGTGTCATCTA
		ABCC3	CTGGGTGTACGTGTACGTGGA
		ABCC3	AAACAATGTGCTGGACGCCGA
		ACIN1	AACGTGCGAAGTCTAAAGAAA
		ACIN1	AACGTACTCAACAGTAGAGGA
		ACIN1	AAGGGTCTTTCACATCACCTA
		ACIN1	CTGGGTCACCTATGAGCTGAA
		AHNAK	TTCGCTCGTTTATCCAATAAA
		AHNAK	CAACAAACACCTGCAGTTAAA
		AHNAK	CCGGGAGCTGCTGCTGCCCAA
		AHNAK	AGGGATCGATGCCACAACAAA
		AHNAK2	CCCGAGGTAGCCGGCCTCAAA
		AHNAK2	CCCTGGATGGGCAATAAAGAA
		AHNAK2	AGACCTGTCCATAATACCCAA
		AHNAK2	AGGGTGCGAGTACACGATTTA
		ANXA2	AAGTGTCGCTATTTAAGTTAA
		ANXA2	CTGGGACTGAGCTGTACAGTA
		ANXA2	CGGCAAGTCCCTGTACTATTA
		ANXA2	CACGGCCTGAGCGTCCAGAAA
		ARHGAP21	CTGGCACGTTGTCTGTTTCAA
		ARHGAP21	CTGTGTGCATACCCAATTAAA
		ARHGAP21	TTGGTAACAGATATCATTACA
		ARHGAP21	CAGATTTGATATAATGTTGTA
		ATG2B	CCCATTCGACTTGATTATCAT
		ATG2B	CTGAGCCTATGTATTGGTCAA
		ATG2B	CACACTGGTTGGAACCTACTA
		ATG2B	CAGTAGCGTTGCATTGGATAA
		BCL3	ACGGATCACGATGTAAATTAT
		BCL3	CACGATGTAAATTATTAAGCA
		BCL3	CTCGACATCTACAACAACCTA
		BCL3	CAACGTGAACGCGCAAATGTA
		CARMIL1	GAGGTACCAATTCACATCGAA
		CARMIL1	CAGGGACCTAATACCTATCAT
		CARMIL1	GACGCTATCCAGGAAGATTTA
		CARMIL1	TTGGTCGGTGACCTTTGCATA
		DTX3L	CAGAGGGATATTTGCCTCCTA
		DTX3L	ACCGATGGACATTGATAGCGA
		DTX3L	ACAGGAGATATCAGAGATCGA
		DTX3L	CCCTGCCACAGTAATGCTATA
		EGFR	CAGAGGAAATATGTACTACGA
		EGFR	AAGCTCACGCAGTTGGGCACT
		EGFR	CCCATCCAATTTATCAAGGAA
		EGFR	ATAGGTATTGGTGAATTTAAA
		ELMSAN1	CCCGAGTGCATTTATCCCAAA
		ELMSAN1	CCCTTTATGGGCATACGGTAA
		ELMSAN1	CTCCGGACTAACAGTGCTGAA
		ELMSAN1	ATCGGCCGCAATGGGACTCTA
		EPS15	GTGGACCAACATAATATTAAA
		EPS15	CAGGAAATTAGTTCAATGCAA
		EPS15	TAGCCTATAAATAAATTCCAA
		EPS15	TACATCGGTAGAAACGTTGAA
		GIGYF1	TCGGGTCGGCCCATTCGCAAA
		GIGYF1	TACCGTTATGGGCGAGAGGAA
		GIGYF1	CCCTATGATGTCCACGATTAT
		GIGYF1	CGGCGCAAGTTTGAATTTGAT
		HELZ	AACAGTTGGATCCTCGACTAA
		HELZ	CTGGTCGGCCCTTGTACCAAA
		HELZ	TACGTGTATAAAGTCGGGATA
		HELZ	CAGCAATGGCCTATAACATGA
		HSPB1	AAGGACGAGCATGGCTACATC
		HSPB1	CCCGGACGAGCTGACGGTCAA
		HSPB1	ACCCGACTGGAGGAGCATAAA
		HSPB1	TCAAAGCAACCACCTGTCAAA
		KDM2A	ACCCATTTCGTTGCTACCCAA
		KDM2A	AAGCCAGACTGAATCAACAAA
		KDM2A	CTCACTGGAGTTCCTATAGTA
		KDM2A	TTGGAGATGCAGTACCCTAAA
		KIF4A	CAGGTCCAGACTACTACTCTA
		KIF4A	CTGAATTATGTTTCAATAGTA
		KIF4A	AACTGTGGAACCATCAGAGAA
		KIF4A	CTGGTCAAGTTGTTTCTTATT
		KLF10	ATGGCTTATGTCATCAGTAAA
		KLF10	CCGGCGCCATCTATCAGCCAA
		KLF10	AGCCCGTTGTGCAGAGTTCAA
		KLF10	AAAGCACTGGTTTCAAGAATA
		LIMCH1	TAGCATCGAGATCAACATAAA
		LIMCH1	GAGGAGCGTAAGATAATTGAA
		LIMCH1	ACCGAATAGTCAAGAGGACAA
		LIMCH1	CAGATCGAGTCTCCCAGTGAA
		LSM14A	CCGACAGATCGTCCAATACCA
		LSM14A	TTCCGTGGGAGTGACATTAAA
		LSM14A	CACAGGATCTGTCCAGATAAT
		LSM14A	CGGCGAGATGGGCCAATGAAA
		MEPCE	TACAGAAACGATCTACAAGAA
		MEPCE	CAGTATGGGAATTATTGCAAA
		MEPCE	AAGAACTACTACCGAATCCAA
		MEPCE	CACGGGTAATTATGTGCTGGA
		MTDH	TGGGATGTTAGCCGTAATCAA
		MTDH	TCCAGCCGAAGTACTCGTCAA
		MTDH	ACCGAGCCATCTGTAATCTTA
		MTDH	ACCGAGCAACTTACAACCGCA
		MTSS2	CCGCCCGAGTTTGACAAGTCA
		MTSS2	GAGCAGGTAATCAAAGACCTA
		MTSS2	CTGGACAAGGACCACGCGAAA
		MTSS2	CAGCAACATCGCCCAGAACTA
		MYC	CCCAAGGTAGTTATCCTTAAA
		MYC	CTCGGTGCAGCCGTATTTCTA
		MYC	GATCCCGGAGTTGGAAAACAA
		MYC	GACGACGAGACCTTCATCAAA
		MYO1E	CACAGACGAACTCAGCTTTAA
		MYO1E	CACCCGGGATGCGCTCGCCAA
		MYO1E	CAGGGTAAAGCATCAAGTCGA
		MYO1E	AAGCCGGCAGATGGATAGCAA
		NAV3	TACCATCGGCTGACTCCTGTA
		NAV3	ATGGAGGACTTAACCTATATA
		NAV3	CTGGCCGATTGCAAAGTCTAA
		NAV3	CAGCATCGGTTCACTCTTTCA
		NCOA3	CAGGAGGAGATTATAATACTT
		NCOA3	AAGGTTGTCAATATAGATACA
		NCOA3	CAGGATTATATGGACAGACAT
		NCOA3	CCGACAGGCACTTGAATTGAA
		NCOA6	AAGGAGCTAATGCCATTATAA
		NCOA6	CCACAGATTAATATTCCTTTA
		NCOA6	CAGCGTGCGTGTGACATTCAA
		NCOA6	AGGCGGGATTTCCTATGGCAA
		NELFE	CAGGCTTCAAGCGTTCTCGAA
		NELFE	CAAGGTGGTGTCAAACGCTCA
		NELFE	CGGGATCGGGATCGAGATCGA
		NELFE	CAAGAGGACCCAGATTGTCTA
		PDCD4	AACATACTGATTGGTCTTAAA
		PDCD4	CCAGAGAGCTACTGAATATAA
		PDCD4	CTGACCTTTGTGGGACAGTAA
		PDCD4	CACCATGAGCTTGTATATGAA
		PLEKHG3	GAGCCAAGAGTTTGATATCTA
		PLEKHG3	CACCACAGCGTTTCTTCTTCA
		PLEKHG3	CCGGCAATCTGAGCCAACCAA
		PLEKHG3	CAGCGTCATTGCGGAGCGATT
		PML	CTCCAAGATCTAAACCGAGAA
		PML	ACCTCAAGATTGACAATGAAA
		PML	CACCCGCAAGACCAACAACAT
		PML	CAGATGTGGCTGCTCAATAAA
		RHBDF2	CCGCGTGAGATGGTTGGTTAA
		RHBDF2	CACGGCTATTTCCATGAGGAA
		RHBDF2	CTCGGAGACTTTGGCCACTTT
		RHBDF2	CCCAAGCTCAGGCACACCCAA
		RPS6	AAGAAGCAGCGTACCAAGAAA
		RPS6	AAGAGCTAGCAGAATCCGCAA
		RPS6	ATGTTGTAAGAAAGCCCTTAA
		RPS6	CTCTGCGAGCTTCTACTTCTA
		RSL1D1	TTGCCTCATAGTATTCGATCA
		RSL1D1	AACGTCAGGCCTGGACTTAAA
		RSL1D1	TCGCTGTATGAGAGTCGGCTA
		RSL1D1	AAGGATCAAGTGAGCGCAAGA
		RTN4	CAGATCGTTGTTAGATCTTTA
		RTN4	TCCGTGTAGATTGATGCAGAT
		RTN4	CAGGGCATATCTGGAATCTGA
		RTN4	CAGGCGCCTCTTCTTAGTTGA
		SLC9A1	CAAGCTCAACCGGTTTAATAA
		SLC9A1	CAGACCAATCTTAGTTTCTAA
		SLC9A1	ACGAAGCGCTCCATCAACGAA
		SLC9A1	CAGCATCATCTCGGCCGTGGA
		SP110	ATGGAACTTGGTTAACACCAA
		SP110	TCCCAATCTGGTGACGATTTA
		SP110	ATGACTCAACTTGTAACTCCA
		SP110	CTCAGTGAAGTGCATTCGGAA
		SRSF6	AGGCGGATGCTTCTTCCATTA
		SRSF6	AACAACGTAAATTCTACTTAA
		SRSF6	GAGCATAGGGTTGACTGATAA
		SRSF6	TAGCCACGACCAATTTATTAA
		SYNRG	AACGAATGTTCGGATGACTTT
		SYNRG	AAGTACGATGTCTTCAGACAA
		SYNRG	ACAGATATGGGCCTTAGCTAA
		SYNRG	CCCGGGAGCCTTCGCTGCAAA
		TMEM51	CCCTGACAGGCAGAACTCTAA
		TMEM51	TGGCGGCATCCTCAAGAGCAA
		TMEM51	CAGCTACGAGGAAGTGATGAA
		TMEM51	AAGGTACTATGTTCCCAGCTA
		TNKS1BP1	ACGGATGTCGTTGGGCACCAA
		TNKS1BP1	CTGGGTACCTACAGTAGTCGA
		TNKS1BP1	TCGGAGCTACCTGCTGATATT
		TNKS1BP1	CGGGTGCCATCTTCAGATGAA
		URI1	AAAGAGGGTTTCAAAGTTTAA
		URI1	TGGGCTCGACTTGAAGAACTA
		URI1	CAGGACGCCTGCAGACATTTA
		URI1	CACCGGAAAGAACATGTAAGA
		ZNF800	AACGTGATGTGATACGACATA
		ZNF800	CAAGCCATAAATGATCTCCTA
		ZNF800	TGACGTCGGTATTGAAGTAAA
		ZNF800	AAGGCCGAAGTACAAGATCTA
	14-3-3β pool	YWHAB	ACAGCTGGTATTTGTATCTAA
		YWHAB	CTGCCGTTGTTCGGGACTTAA
		YWHAB	CAGCAATATGTTCACTATGTT
		YWHAB	AAAGAGTACCGTGAGAAGATA
	14-3-3γ pool	YWHAG	CCGATTAGGCCTGGCTCTTAA
		YWHAG	AAGAGCTATATCCTTAACCAT
		YWHAG	ACCAGTGTTAGCTTAATCTTA
		YWHAG	CACTGTCGAATGAGGAACGAA
	14-3-3ε pool	YWHAE	CTCCGCTGAAATGTTGCTGAA
		YWHAE	ATGGTGCTGGTAACAGTTCAA
		YWHAE	AAGCATCTAAGAGAGAGGTTA
		YWHAE	ACCATTAGCAAATGGAAATTA
	14-3-3ζ pool	YWHAZ	CAGGTTTATGTTACTTCTATT
		YWHAZ	CAGCACGCTAATAATGCAATT
		YWHAZ	ATGGGCTCTTACCAAGTTTAA
		YWHAZ	CAAGGCTGTGGTAGAATCATA
	14-3-3η pool	YWHAH	ATGGGTGATTATGAAATGCCA
		YWHAH	CAACTTCTCCGTGTTCTACTA
		YWHAH	CAAGCCTTCGATGATGCCATA
		YWHAH	CACACTAAACGAGGATTCCTA
	14-3-3θ pool	YWHAQ	CAAACGATAGATAATTCCCAA
		YWHAQ	ATCCGGAAGTATTAGATTGAA
		YWHAQ	CTGCATGAAGGCAGTGACCGA
		YWHAQ	TCGGGAGAAAGTGGAGTCCGA
	14-3-3σ pool	SFN	CAAGACCGAGATTGAGGGAAA
		SFN	ACCATGTTTCCTCTCAATAAA
		SFN	CCGGGAGAAGGTGGAGACTGA
		SFN	CCTGCTCTCAGTAGCCTATAA

### Sheet: QuikChange primers
	QuikChange primers
	Primer name	Primer sequence
	STAT1 Y701F Fw	CTAAAGGAACTGGATTTATCAAGACTGAGTT
	STAT1 Y701F Rv	AACTCAGTCTTGATAAATCCAGTTCCTTTAG
	STAT1 T704A Fw	CTGGATATATCAAGGCTGAGTTGATTTCTGTG
	STAT1 T704A Rv	CACAGAAATCAACTCAGCCTTGATATATCCAG
	PLEKHG3 S1081A Fw	CTCCTGTGAACAGATCCCACGCAGTGCCCGAGAACATGGTCGAG
	PLEKHG3 S1081A Rv	CTCGACCATGTTCTCGGGCACTGCGTGGGATCTGTTCACAGGAG
